# *Chlamydia* pan-genomic analysis reveals balance between host adaptation and selective pressure to genome reduction

**DOI:** 10.1101/506121

**Authors:** Olga Sigalova, Andrei V. Chaplin, Olga O. Bochkareva, Pavel V. Shelyakin, Vsevolod A. Filaretov, Evgeny E. Akkuratov, Valentina Burskaya, Mikhail S. Gelfand

## Abstract

*Chlamydia* are ancient intracellular pathogens with reduced, though strikingly conserved genome. Despite their parasitic lifestyle and isolated intracellular environment, these bacteria managed to avoid accumulation of deleterious mutations leading to subsequent genome degradation characteristic for many parasitic bacteria.

We report pan-genomic analysis of eleven species from genus *Chlamydia* including identification and functional annotation of orthologous genes, and characterization of gene gains, losses, and rearrangements. We demonstrate the overall genome stability of these bacteria as indicated by a large fraction of common genes with conserved genomic locations. On the other hand, extreme evolvability is confined to several paralogous gene families such as polymorphic membrane proteins and phospholipase D and likely is caused by the pressure from the host immune system.

This combination of a large, conserved core genome and a small, evolvable periphery likely reflect the balance between the selective pressure towards genome reduction and the need to adapt to changing host environment.
