## Supplemental file Table 1 for "*Chlamydia* pan-genomic analysis reveals balance between host adaptation and selective pressure to genome reduction"

### Sheet: Supplementary_table_1_genomes_s
ref	genome_id	organism	contigs	gene number	DNA length	submitter	date submitted
NC_002620.2	C001	Chlamydia muridarum str. Nigg	1	966	1072950	TIGR	3/26/03
NC_022441.1	C002	Chlamydia pecorum P787	1	1000	1106409	Moredun Research Institute	9/24/13
NC_022439.1	C003	Chlamydia pecorum PV3056/3	1	998	1104552	Moredun Research Institute	9/24/13
NC_022440.1	C004	Chlamydia pecorum W73	1	1002	1106534	Moredun Research Institute	9/24/13
NC_019391.1	C005	Chlamydia psittaci 01DC12	1	1020	1171011	Moredun Research Institute	11/5/12
NC_018619.1	C006	Chlamydia psittaci 84/55	1	1026	1172064	University of Maryland, Baltimore	9/21/12
NC_018625.1	C007	Chlamydia psittaci CP3	1	1032	1168150	University of Maryland, Baltimore	9/21/12
NC_018620.1	C008	Chlamydia psittaci GR9	1	1014	1147152	University of Maryland, Baltimore	9/19/12
NC_018623.1	C009	Chlamydia psittaci M56	1	1024	1161385	University of Maryland, Baltimore	9/21/12
NC_018627.1	C010	Chlamydia psittaci MN	1	1015	1168490	University of Maryland, Baltimore	9/21/12
NC_018626.1	C011	Chlamydia psittaci NJ1	1	1024	1161434	University of Maryland, Baltimore	9/21/12
NC_018621.1	C012	Chlamydia psittaci VS225	1	1035	1157385	University of Maryland, Baltimore	9/21/12
NC_018624.1	C013	Chlamydia psittaci WC	1	1024	1172265	University of Maryland, Baltimore	9/21/12
NC_018622.1	C014	Chlamydia psittaci WS/RT/E30	1	1009	1140789	University of Maryland, Baltimore	9/21/12
NC_010287.1	C015	Chlamydia trachomatis 434/Bu	1	957	1038842	Wellcome Trust Sanger Institute	1/17/08
NC_016798.1	C016	Chlamydia trachomatis A2497	1	961	1044325	Wellcome Trust Sanger Institute	1/11/12
NC_020966.1	C018	Chlamydia trachomatis A/363	1	959	1044026	Sanger Institute	3/30/12
NC_020939.1	C019	Chlamydia trachomatis A/5291	1	955	1044023	Sanger Institute	3/13/12
NC_020944.1	C020	Chlamydia trachomatis A/7249	1	954	1044377	Sanger Institute	3/13/12
NC_007429.1	C021	Chlamydia trachomatis A/HAR-13	1	960	1044459	Lab of Human Bacterial Pathogenesis	9/23/05
NC_012686.1	C022	Chlamydia trachomatis B/Jali20/OT	1	958	1044352	Wellcome Trust Sanger Institute	5/11/09
NC_012687.1	C023	Chlamydia trachomatis B/TZ1A828/OT	1	961	1044282	Wellcome Trust Sanger Institute	5/11/09
NC_023060.1	C024	Chlamydia trachomatis C/TW-3	1	961	1043554	National Institute of Health, Portugal	12/13/13
NC_017434.1	C025	Chlamydia trachomatis D-EC	1	962	1042522	Integrated Genomics, Inc.	6/9/10
NC_017436.1	C026	Chlamydia trachomatis D-LC	1	961	1042520	Integrated Genomics, Inc.	6/9/10
NC_020967.1	C027	Chlamydia trachomatis D/SotonD1	1	960	1042585	Sanger Institute	3/15/12
NC_020943.1	C028	Chlamydia trachomatis D/SotonD5	1	960	1042140	Sanger Institute	3/13/12
NC_020968.1	C029	Chlamydia trachomatis D/SotonD6	1	958	1042560	Sanger Institute	3/13/12
NC_000117.1	C030	Chlamydia trachomatis D/UW-3/CX	1	962	1042519	ChGP	1/9/01
NC_017431.1	C031	Chlamydia trachomatis E/11023	1	967	1043025	Oregon State University	5/21/10
NC_017439.1	C032	Chlamydia trachomatis E/150	1	958	1042996	Oregon State University	5/21/10
NC_020971.1	C033	Chlamydia trachomatis E/Bour	1	965	1042589	Sanger Institute	3/13/12
NC_022537.1	C034	Chlamydia trachomatis E/C599	1	960	1042626	Wellcome Trust Sanger Institute	10/10/13
NC_017952.1	C035	Chlamydia trachomatis E/SW3	1	964	1042903	Sanger Institute	3/13/12
NC_020969.1	C036	Chlamydia trachomatis E/SotonE4	1	955	1042625	Sanger Institute	3/13/12
NC_020942.1	C037	Chlamydia trachomatis E/SotonE8	1	963	1048812	Sanger Institute	3/13/12
NC_017951.1	C038	Chlamydia trachomatis F/SW4	1	961	1042736	Sanger Institute	3/13/12
NC_017953.1	C039	Chlamydia trachomatis F/SW5	1	957	1042743	Sanger Institute	3/13/12
NC_022548.1	C040	Chlamydia trachomatis F/SWFPminus	1	960	1042731	Wellcome Trust Genome Campus	10/10/13
NC_017440.1	C041	Chlamydia trachomatis G/11074	1	961	1042875	Oregon State University	5/21/10
NC_017430.1	C042	Chlamydia trachomatis G/11222	1	961	1042354	Oregon State University	5/21/10
NC_017432.1	C043	Chlamydia trachomatis G/9301	1	960	1042811	Oregon State University	5/28/10
NC_017429.1	C044	Chlamydia trachomatis G/9768	1	960	1042810	Oregon State University	5/21/10
NC_020941.1	C045	Chlamydia trachomatis G/SotonG1	1	961	1042171	Sanger Institute	3/13/12
NC_020511.1	C046	Chlamydia trachomatis IU824	1	962	1043022	z (SOTON)	3/15/13
NC_020512.1	C047	Chlamydia trachomatis IU888	1	968	1043022	z (SOTON)	3/15/13
NC_020970.1	C048	Chlamydia trachomatis Ia/SotonIa1	1	960	1042630	Sanger Institute	3/13/12
NC_021892.1	C049	Chlamydia trachomatis J/6276tet1	1	987	1080953	Oregon State University	7/26/13
NC_020965.1	C050	Chlamydia trachomatis K/SotonK1	1	961	1042447	Sanger Institute	3/13/12
NC_020929.1	C051	Chlamydia trachomatis L1/115	1	950	1039084	Sanger Institute	3/13/12
NC_020973.1	C052	Chlamydia trachomatis L1/224	1	951	1038819	Sanger Institute	3/13/12
NC_020937.1	C053	Chlamydia trachomatis L1/440/LN	1	948	1039261	Sanger Institute	3/13/12
NC_020930.1	C054	Chlamydia trachomatis L2/25667R	1	951	1038839	Sanger Institute	3/13/12
NC_021052.1	C055	Chlamydia trachomatis L2/434/Bu(f)	1	948	1038842	National Institute of Health, Portugal	4/15/13
NC_021050.1	C056	Chlamydia trachomatis L2/434/Bu(i)	1	951	1038842	National Institute of Health, Portugal	4/15/13
NC_020938.1	C057	Chlamydia trachomatis L2b/795	1	948	1038720	Sanger Institute	3/13/12
NC_020945.1	C058	Chlamydia trachomatis L2b/8200/07	1	945	1038864	Sanger Institute	3/13/12
NC_020933.1	C059	Chlamydia trachomatis L2b/Ams1	1	949	1038879	Sanger Institute	3/13/12
NC_020934.1	C060	Chlamydia trachomatis L2b/Ams2	1	961	1038864	Sanger Institute	3/13/12
NC_020977.1	C061	Chlamydia trachomatis L2b/Ams3	1	955	1038718	Sanger Institute	3/13/12
NC_020978.1	C062	Chlamydia trachomatis L2b/Ams4	1	953	1038864	Sanger Institute	3/13/12
NC_020936.1	C063	Chlamydia trachomatis L2b/Ams5	1	951	1038848	Sanger Institute	3/13/12
NC_020976.1	C064	Chlamydia trachomatis L2b/CV204	1	956	1038881	Sanger Institute	3/15/12
NC_020935.1	C065	Chlamydia trachomatis L2b/Canada1	1	947	1038541	Sanger Institute	3/13/12
NC_020932.1	C066	Chlamydia trachomatis L2b/Canada2	1	946	1038746	Sanger Institute	3/13/12
NC_020975.1	C067	Chlamydia trachomatis L2b/LST	1	947	1038876	Sanger Institute	3/13/12
NC_010280.2	C068	Chlamydia trachomatis L2b/UCH-1/proctiti	1	945	1038863	Welcome Trust Sanger Institute	9/14/11
NC_020931.1	C069	Chlamydia trachomatis L2b/UCH-2	1	942	1038864	Sanger Institute	3/13/12
NC_015744.1	C070	Chlamydia trachomatis L2c	1	956	1038313	Emory University	7/6/11
NC_020974.1	C071	Chlamydia trachomatis L3/404/LN	1	952	1039257	Sanger Institute	3/13/12
NC_017441.1	C083	Chlamydia trachomatis Sweden2	1	962	1042839	Wellcome Trust Sanger Institute	2/23/10
NC_020964.1	C084	Chlamydia trachomatis F/SotonF3	1	962	1042789	Sanger Institute	3/13/12
NC_020940.1	C085	Chlamydia trachomatis Ia/SotonIa3	1	958	1042783	Sanger Institute	3/13/12
NC_022106.1	C087	Chlamydia trachomatis F/2-93	1	957	1042619	Oregon State University	8/21/13
NC_022107.1	C088	Chlamydia trachomatis F/11-96	1	962	1042853	Oregon State University	8/21/13
NC_022108.1	C089	Chlamydia trachomatis E/12-94	1	964	1043010	Oregon State University	8/21/13
NC_022109.1	C090	Chlamydia trachomatis D/14-96	1	960	1041595	Oregon State University	8/21/13
NC_022117.1	C092	Chlamydia trachomatis F/1-93	1	967	1042588	Oregon State University	8/21/13
NC_022118.1	C093	Chlamydia trachomatis F/6-94	1	962	1042767	Oregon State University	8/21/13
NC_022119.1	C094	Chlamydia trachomatis D/13-96	1	962	1042752	Oregon State University	8/21/13
NC_022120.1	C095	Chlamydia trachomatis Ia20-97	1	960	1043181	Oregon State University	8/21/13
NC_022121.1	C096	Chlamydia trachomatis J/31-98	1	965	1043207	Oregon State University	8/21/13
NC_004552.2	C097	Chlamydophila abortus S26/3	1	1028	1144377	Sanger Institute	4/1/05
NC_003361.3	C098	Chlamydophila caviae GPIC	1	1039	1173390	TIGR	4/14/03
NC_007899.1	C099	Chlamydophila felis Fe/C-56	1	1042	1166239	Japanese Consortium/Yamaguchi Univ.	3/9/06
NC_015408.1	C100	Chlamydophila pecorum E58	1	995	1106197	Institute for Genome Sciences, University Of Maryland School of Medicine	4/13/11
NC_002179.2	C101	Chlamydophila pneumoniae AR39	1	1126	1229853	TIGR	1/9/01
NC_000922.1	C102	Chlamydophila pneumoniae CWL029	1	1129	1230230	ChGP	12/22/99
NC_002491.1	C103	Chlamydophila pneumoniae J138	1	1126	1226565	Yamaguchi/Kyushu U.	5/11/04
NC_017285.1	C104	Chlamydophila pneumoniae LPCoLN	1	1120	1241020	TIGR	11/20/09
NC_005043.1	C105	Chlamydophila pneumoniae TW-183	1	1125	1225935	ALTANA Pharma	7/25/03
NC_017289.1	C106	Chlamydia psittaci 01DC11	1	1020	1172197	Leibniz Institute for Natural Product Research and Infection Biology	6/2/11
NC_017292.1	C107	Chlamydia psittaci 02DC15	1	1023	1172182	Leibniz Institute for Natural Product Research and Infection Biology	6/2/11
NC_017290.1	C108	Chlamydia psittaci 08DC60	1	1018	1172032	Leibniz Institute for Natural Product Research and Infection Biology	6/2/11
NC_017287.1	C109	Chlamydia psittaci 6BC	1	1021	1171667	Institute for Genome Sciences, University Of Maryland School of Medicine	4/14/11
NC_017291.1	C111	Chlamydia psittaci C19/98	1	1020	1169374	Leibniz Institute for Natural Product Research and Infection Biology	6/2/11
NZ_APJW00000000.1	C114	Chlamydia ibidis 10-1398/6	4	1000	1146066	Institute for Genome Sciences, University of Maryland, Baltimore	12/30/13
CP015840.1	C115	Chlamydia gallinacea 08-1274/3	1	934	1059583	Institute for Genome Sciences, University Of Maryland School of Medicine	3/24/14
NZ_CP006571.1	C116	Chlamydia avium 10DC88	1	929	1041170	Institute of Molecular Pathogenesis, Friedrich-Loeffler-Institut	7/3/14
NZ_ACUJ01000001.3	C117	Chlamydia muridarum MopnTet14	1	984	1088736	Biomedical Sciences, Oregon State University	6/19/09
NZ_LN554882.1	C118	Chlamydophila abortus AB7	1	1027	1144467	SC, Pathogen Informatics, Wellcome Trust Genome Campus	8/6/14
NZ_CM001168.1	C119	Chlamydophila abortus LLG	1	1009	1143519	Moredun Research Institute	4/13/11
NZ_CM002308.1	C120	Chlamydia pecorum DBDeUG	1	994	1105101	Institute of Health and Biomedical Innovation, Queensland University of Technology	11/28/13
NZ_CM002311.1	C121	Chlamydia pecorum VR629	1	995	1105640	Institute of Health and Biomedical Innovation, Queensland University of Technology	11/28/13
NZ_JWHE01000000	C122	Chlamydia pecorum NSW/Bov/SBE	2	994	1106395	Faculty of Science, Health, Education and Engineering, University of the Sunshine Coast	12/5/14
NZ_LFRH00000000	C123	Chlamydia pecorum strain L1	5	1005	1106268	University of the Sunshine Coast	6/26/15
NZ_LN846980.1	C124	Chlamydia pneumoniae Wien1	1	1130	1228125	University of Vienna	5/4/15
NZ_LN847221	C125	Chlamydia pneumoniae K7	1	1129	1228523	University of Vienna	5/4/15
NZ_LN847000	C126	Chlamydia pneumoniae CWL011	1	1125	1228579	University of Vienna	5/4/15
NZ_LN847257	C127	Chlamydia pneumoniae Wien3	1	1126	1228576	University of Vienna	5/4/15
NZ_LN846996	C128	Chlamydia pneumoniae CV14	1	1132	1228123	University of Vienna	5/4/15
NZ_LN846995	C129	Chlamydia pneumoniae CM1	1	1129	1229887	University of Vienna	5/4/15
LN847241	C130	Chlamydia pneumoniae PB2	1	1130	1228126	University of Vienna	5/4/15
NZ_AFVL00000000	C132	Chlamydia psittaci DD34	4	1016	1163601	CDC	8/26/13
NZ_ACOW01000000	C133	Chlamydia muridarum str. Weiss	4	969	1063433	Institute for Genome Sciences, University Of Maryland School of Medicine	5/28/09
NZ_ANOM01000000	C134	Chlamydia trachomatis E/CS88(i)	3	961	1031755	Department of Infectious Diseases, National Institute of Health, Portugal	12/7/12
NZ_CP009925	C136	Chlamydia trachomatis L2b/CS784/08	1	945	1038864	Department of Infectious Diseases, National Institute of Health, Portugal	11/12/14
NZ_CVNI00000000	C137	Chlamydia trachomatis R32100IMS	10	954	1043418	Sanger Institute	3/10/15
NZ_CVNJ00000000	C138	Chlamydia trachomatis R28017IMS	6	974	1066741	Sanger Institute	3/10/15
NZ_CVNQ00000000	C139	Chlamydia trachomatis R26833extract	5	964	1054893	Sanger Institute	3/10/15
NZ_CVNR00000000	C140	Chlamydia trachomatis R32100extract	4	965	1052997	Sanger Institute	3/11/15
NZ_CP007131	C141	Chlamydia trachomatis D/CS637/11	1	962	1042680	Department of Infectious Diseases, National Institute of Health, Portugal	1/15/14
NZ_CP010567	C142	Chlamydia trachomatis E/CS1025/11	1	963	1043034	Department of Infectious Diseases, National Institute of Health, Portugal	1/20/15
NZ_CP010569	C143	Chlamydia trachomatis F/CS847/08	1	962	1043060	Department of Infectious Diseases, National Institute of Health, Portugal	1/20/15
NZ_CP010571	C144	Chlamydia trachomatis strain Ia/CS190/96	1	961	1042034	Department of Infectious Diseases, National Institute of Health, Portugal	1/20/15
NZ_LFRK00000000	C145	Chlamydia pecorum L17	3	1000	1094114	University of the Sunshine Coast	5/26/15
NZ_LFRL01000000	C146	Chlamydia pecorum L71	5	988	1115016	University of the Sunshine Coast	5/26/15
NC_014225	W001	Waddlia chondrophila WSU 86-1044	1	1940	2116312	Institute of Microbiology, University Hospital Center and University of Lausanne	2/9/10
