## Supplemental file Table 3 for "*Chlamydia* pan-genomic analysis reveals balance between host adaptation and selective pressure to genome reduction"

### Sheet: groups_summary_table
	abortus	avium	caviae	felis	gallinacea	ibidis	muridarum	pecorum	pneumoniae	psittaci	trachomatis
Pan genome groups	1047	927	1028	1031	928	990	1012	1086	1188	1145	1195
Core groups	978	927	1028	1031	928	990	931	933	1022	935	871
Groups that present in only one species	67	47	71	72	45	103	123	196	307	139	298
Groups that present in only one species in all genomes	20	47	71	72	45	103	69	57	153	7	29
Exclusively absent groups that present in at least one genome of all other species	1	4	3	0	3	1	2	7	3	0	0
Exclusively absent groups that present in all other genomes	1	4	3	0	2	1	2	6	3	0	0
